# Quantifying plasmid movement in drug-resistant *Shigella* species using phylodynamic inference

**DOI:** 10.1101/2022.10.27.514108

**Authors:** Nicola F. Müller, Ryan R. Wick, Louise M. Judd, Deborah A. Williamson, Trevor Bedford, Benjamin P. Howden, Sebastián Duchêne, Danielle J. Ingle

## Abstract

The ‘silent pandemic’ of antimicrobial resistance (AMR) represents a significant global public health threat. AMR genes in bacteria are often carried on mobile elements, such as plasmids. The horizontal movement of plasmids allows AMR genes and resistance to key therapeutics to disseminate in a population. However, the quantification of the movement of plasmids remains challenging with existing computational approaches. Here, we introduce a novel method that allows us to reconstruct and quantify the movement of plasmids in bacterial populations over time. To do so, we model chromosomal and plasmid DNA co-evolution using a joint coalescent and plasmid transfer process in a Bayesian phylogenetic network approach. This approach reconstructs differences in the evolutionary history of plasmids and chromosomes to reconstruct instances where plasmids likely move between bacterial lineages while accounting for parameter uncertainty. We apply this new approach to a five-year dataset of *Shigella*, exploring the plasmid transfer rates of five different plasmids with different AMR and virulence profiles. In doing so, we reconstruct the co-evolution of the large *Shigella* virulence plasmid with the chromosome DNA. We quantify higher plasmid transfer rates of three small plasmids that move between lineages of *Shigella sonnei*. Finally, we determine the recent dissemination of a multidrug-resistant plasmid between *S. sonnei* and *S. flexneri* lineages in multiple independent events and through steady growth in prevalence since 2010. This approach has a strong potential to improve our understanding of the evolutionary dynamics of AMR-carrying plasmids as they are introduced, circulate, and are maintained in bacterial populations.

---

Antimicrobial resistance (AMR) in bacteria represents one of the most serious public health threats of the 21^st^ century (1, 2, 3). Bacterial pathogens can evolve AMR either through mutations in core genes or via the acquisition of AMR genes by horizontal gene transfer on mobile genetic elements, such as plasmids. The horizontal transfer of genetic material, including AMR genes, allows bacterial populations to rapidly adapt and evolve under changing selective pressures and ecological niches (4, 5, 6). Plasmids are typically considered to be part of the accessory genome; genes that are variably present across genomes that are drawn from the species pangenome (7, 8, 9). Some plasmids can move between lineages of the same bacterial species or between unrelated bacterial species (8). Multiple studies to date have identified plasmids as playing central roles in driving the emergence, spread, and increasing prevalence of AMR in several bacterial species, including *Klebsiella pneumoniae, Salmonella enterica, Escherichia coli*, and *Shigella* species (5, 10, 11, 12, 13). Quantifying the horizontal movement of plasmids in populations and modeling rates of transfer of plasmids in bacterial species where drug resistance is often driven by plasmids is a major barrier to our understanding of the drivers of the prevalence and dissemination of AMR. Hence, there is an unmet need for novel computational approaches to quantify the movement and spread of mobile elements in the accessory genome of bacterial pathogens (3).

*Shigella* is an exemplar bacterial pathogen to explore the methodological approaches to quantify the evolution and movement of plasmids. There are four species of *Shigella*, with two species, *Shigella sonnei* and *Shigella flexneri*, responsible for the global burden of Shigellosis (14, 15, 16, 17). *Shigella* is a WHO AMR priority pathogen due to increased resistance to clinical therapeutics (2). *Shigella* has been shown to carry different plasmids that vary in size and function (AMR, virulence), and with different evolutionary histories (12, 13, 14, 16). While the pINV plasmid is considered part of the core genome, plasmid content varies within and between the *Shigella* species. For example, in *S. sonnei*, three other smaller plasmids have been characterized in the reference genome Ss046. These three small plasmids, spA, spB, and spC, are commonly found within *S. sonnei* global lineage III (16). More recently, attention has focused on the movement and spread of a large multidrug-resistant plasmid (MDR; resistant to three or more antimicrobials), particularly in men who have sex with men (MSM) (12, 13, 18, 19, 20, 21). Importantly, these outbreaks have been driven by variants of the MDR plasmid, pKSR100, which mediates AMR to co-trimoxazole, azithromycin and ampicillin, moving between populations of *Shigella*, (12, 13, 19, 22, 23). The horizontal transfer of plasmids occurs between bacterial lineages and, as such, is not a co-divergent process with the chromosomal DNA of these bacterial lineages.

Here, we model this process by using the novel method of a ‘coalescent with plasmid transfer’ (CoalPT) model. CoalPT is an approach to reconstructing the acquisition, movement, and co-divergence of plasmids in routinely generated WGS data. Our method is implemented as a package for the open-source software BEAST2 (24) to facilitate its adoption. The plasmid transfer rate is a population level rate and a function of how often bacterial lineages are in the same location, the probability of them exchanging plasmids (if they have one), and also the degree of selection that acts on the bacterium that picked up a new plasmid. We used empiric data from *Shigella* isolates to explore and quantify the plasmid transfer rates of several plasmids within *Shigella* that differ in size, AMR and virulence profile, and expected evolutionary history. We then show that modeling the co-divergence of plasmid and chromosomal DNA enables inference of the rate over which plasmids accrue mutations (known as the ‘rate of evolution’) with high precision and accuracy, despite limited genomic information.
