## Supplementary table 2 for "Quantifying plasmid movement in drug-resistant *Shigella* species using phylodynamic inference"

Supplementary Table 2: Details of Shigella flexneri dataset
Isolate	Spp	year	ESBL	ESBL (AmpC type)	Macrolide	Quinolone	Beta-lactamase	Trimethoprim	Sulfonamide	Tetracycline	Streptomycin	NC_004851_plasmid_cover	pKSR100_plasmid_cover	run_accession	sample_accession	ONT_run_accession
AUSMDU00017551	S. flexneri	2018	NA	NA	NA	NA,NA	blaOXA-1*,blaTEM-1	dfrA1,dfrA5	sul2	tet(B)	aph(3'')-Ib	70-79%	20-29%	SRR28839795	SAMN41119678	NA
AUSMDU00015191	S. flexneri	2018	NA	NA	erm(B)*,mph(A)	NA,NA	blaOXA-1,blaTEM-1	dfrA17	sul1	tet(B)	aadA1,aadA5	70-79%	>90%	SRR28839480	SAMN41119673	NA
AUSMDU00010054	S. flexneri	2017	NA	NA	erm(B)*,mph(A)	NA,NA	blaOXA-1,blaTEM-1	dfrA17	sul1	tet(B)	aadA1,aadA5	70-79%	>90%	SRR7885878	SAMN10100944	NA
AUSMDU00013592	S. flexneri	2018	NA	NA	erm(B)*,mph(A)	NA,NA	blaOXA-1,blaTEM-1	dfrA17	sul1	tet(B)	aadA1,aadA5	70-79%	>90%	SRR7885990	SAMN10100976	NA
AUSMDU00021836	S. flexneri	2018	NA	NA	erm(B)*,mph(A)	qnrS1,NA	blaTEM-1	dfrA14,dfrA17	sul1,sul2	tet(B)	aadA5,aph(3'')-Ib,aph(6)-Id	70-79%	>90%	SRR28839506	SAMN41119662	NA
AUSMDU00022627	S. flexneri	2018	NA	NA	erm(B)*,mph(A)	qnrS1,NA	blaTEM-1	dfrA14,dfrA17	sul1,sul2	tet(B)	aadA5,aph(3'')-Ib,aph(6)-Id	10-19%	>90%	SRR28839502	SAMN41119671	NA
AUSMDU00037520	S. flexneri	2019	NA	NA	NA	gyrA_D87N,gyrA_S83L,parC_S80I,NA	blaOXA-1	dfrA1	sul2	tet(B)	aph(3'')-Ib,aph(6)-Id	70-79%	10-19%	SRR28840109	SAMN41119719	NA
AUSMDU00007203	S. flexneri	2017	NA	NA	erm(B)*,mph(A)	NA,NA	blaOXA-1,blaTEM-1	dfrA17	sul1	tet(B)	aadA1,aadA5	70-79%	>90%	SRR7885991	SAMN10100897	NA
AUSMDU00028929	S. flexneri	2019	NA	NA	NA	NA,NA	blaOXA-1	NA	NA	tet(B)	aadA1	70-79%	10-19%	SRR28840089	SAMN41119796	NA
AUSMDU00030372	S. flexneri	2019	NA	NA	NA	NA,NA	blaOXA-1	NA	NA	tet(B)	aadA1	70-79%	10-19%	SRR28839931	SAMN41119822	NA
AUSMDU00010022	S. flexneri	2017	NA	NA	erm(B)*,mph(A)	NA,NA	blaOXA-1,blaTEM-1	dfrA17	sul1	tet(B)	aadA1,aadA5	70-79%	>90%	SRR7886155	SAMN10100869	NA
AUSMDU00017671	S. flexneri	2018	NA	NA	erm(B)*,mph(A)	NA,NA	blaOXA-1,blaTEM-1	NA	NA	tet(B)	aadA1	70-79%	>90%	SRR28840066	SAMN41119816	NA
AUSMDU00026011	S. flexneri	2019	NA	NA	NA	gyrA_D87N,gyrA_S83L,parC_S80I,NA	blaOXA-1	dfrA1	sul2	tet(B)	aadA1*	70-79%	20-29%	SRR28839606	SAMN41119704	NA
AUSMDU00009992	S. flexneri	2016	NA	NA	erm(B)*,mph(A)	NA,NA	blaOXA-1,blaTEM-1	dfrA17	sul1	tet(B)	aadA1,aadA5	70-79%	>90%	SRR7886058	SAMN10100832	NA
AUSMDU00007315	S. flexneri	2017	NA	NA	erm(B)*,mph(A)	NA,NA	blaOXA-1,blaTEM-1	dfrA17	sul1	tet(B)	aadA1,aadA5	70-79%	>90%	SRR7886346	SAMN10100907	NA
AUSMDU00040169	S. flexneri	2019	NA	NA	NA	gyrA_D87N,gyrA_S83L,parC_S80I,NA	blaOXA-1	dfrA1	sul2	tet(B)	aph(3'')-Ib	50-59%	10-19%	SRR28840104	SAMN41119724	NA
AUSMDU00040297	S. flexneri	2020	NA	NA	NA	gyrA_D87N,gyrA_S83L,parC_S80I,NA	blaOXA-1	dfrA1	sul2	tet(B)	aph(3'')-Ib,aph(6)-Id	70-79%	10-19%	SRR28839763	SAMN41119772	NA
AUSMDU00009995	S. flexneri	2016	NA	NA	erm(B)*,mph(A)	NA,NA	blaOXA-1,blaTEM-1	dfrA17	sul1	tet(B)	aadA1,aadA5	70-79%	>90%	SRR7886054	SAMN10100838	NA
AUSMDU00008355	S. flexneri	2016	NA	NA	erm(B)*,mph(A)	qnrS1,NA	NA	dfrA14,dfrA17	sul1,sul2	tet(B)	aadA5,aph(3'')-Ib,aph(6)-Id	10-19%	>90%	SRR7886341	SAMN10100809	NA
AUSMDU00009987	S. flexneri	2016	NA	NA	erm(B)*,mph(A)	qnrS1,NA	blaTEM-40	dfrA14,dfrA17	sul1,sul2	tet(B)	aadA5,aph(3'')-Ib,aph(6)-Id	10-19%	>90%	SRR32548192	SAMN47118122	NA
AUSMDU00025701	S. flexneri	2019	NA	NA	NA	gyrA_S83L,parC_S80I,gyrA_D87G	NA	dfrA1	sul2	tet(B)	aadA1	70-79%	10-19%	SRR28840090	SAMN41119795	NA
AUSMDU00009366	S. flexneri	2016	NA	NA	NA	NA,NA	blaOXA-1	NA	NA	tet(B)	aadA1	70-79%	80-89%	SRR7886291	SAMN10100844	NA
AUSMDU00018684	S. flexneri	2018	NA	NA	erm(B)*,mph(A)	NA,NA	blaOXA-1,blaTEM-1	dfrA17	sul1	tet(B)	aadA1,aadA5	70-79%	>90%	SRR28839935	SAMN41119761	NA
AUSMDU00011680	S. flexneri	2017	NA	NA	erm(B)*,mph(A)	NA,NA	blaOXA-1,blaTEM-1	dfrA17	sul1	tet(B)	aadA1,aadA5	70-79%	>90%	SRR28869365	SAMN41155850	NA
AUSMDU00040314	S. flexneri	2020	blaCTX-M-27	NA	erm(B)*,mph(A)	gyrA_D87N,gyrA_S83L,parC_S80I,NA	blaOXA-1	dfrA1	NA	tet(B)	NA	70-79%	80-89%	SRR28840103	SAMN41119725	NA
AUSMDU00046522	S. flexneri	2020	NA	NA	erm(B)*,mph(A)	qnrS1,NA	blaTEM-1	dfrA14,dfrA17	sul1,sul2	tet(B)	aadA5,aph(3'')-Ib,aph(6)-Id	70-79%	>90%	SRR28839632	SAMN41119666	NA
AUSMDU00048560	S. flexneri	2020	NA	NA	erm(B)*,mph(A)	qnrS1,NA	blaTEM-1	dfrA14,dfrA17	sul1,sul2	tet(B)	aadA5,aph(3'')-Ib,aph(6)-Id	70-79%	>90%	SRR28840050	SAMN41119637	NA
AUSMDU00010008	S. flexneri	2016	NA	NA	erm(B)*,mph(A)	NA,NA	blaOXA-1,blaTEM-1	dfrA17	sul1	tet(B)	aadA1,aadA5	70-79%	>90%	SRR7885904	SAMN10100857	NA
AUSMDU00019740	S. flexneri	2018	NA	NA	erm(B)*	NA,NA	blaOXA-1,blaTEM-1	dfrA17	sul1	tet(B)	aadA1,aadA5	70-79%	>90%	SRR28839786	SAMN41119686	NA
AUSMDU00008180	S. flexneri	2016	NA	NA	erm(B)*,mph(A)	NA,NA	blaOXA-1,blaTEM-1	dfrA17	sul1	tet(B)	aadA1,aadA5	70-79%	>90%	SRR7886288	SAMN10100839	NA
AUSMDU00027246	S. flexneri	2019	NA	NA	erm(B)*,mph(A)	NA,NA	blaOXA-1,blaTEM-1	NA	NA	tet(B)	aadA1	70-79%	>90%	SRR28839604	SAMN41119706	NA
AUSMDU00010079	S. flexneri	2017	NA	NA	NA	NA,NA	blaOXA-1*	dfrA1	NA	tet(B)	aadA1*	70-79%	10-19%	SRR7886149	SAMN10100877	NA
AUSMDU00011682	S. flexneri	2017	NA	NA	erm(B)*,mph(A)	NA,NA	blaOXA-1,blaTEM-1	dfrA17	sul1	tet(B)	aadA1,aadA5	70-79%	>90%	SRR28869398	SAMN41155820	NA
AUSMDU00040172	S. flexneri	2020	NA	NA	NA	gyrA_D87N,gyrA_S83L,parC_S80I,NA	NA	dfrA1	NA	NA	aadA1	70-79%	10-19%	SRR28839765	SAMN41119770	NA
AUSMDU00021847	S. flexneri	2018	NA	NA	erm(B)*,mph(A)	NA,NA	blaOXA-1,blaTEM-1	NA	NA	tet(B)	aadA1	70-79%	>90%	SRR28839743	SAMN41119790	NA
AUSMDU00017836	S. flexneri	2018	NA	NA	erm(B)*,mph(A)	NA,NA	blaOXA-1,blaTEM-1	dfrA17	sul1	tet(B)	aadA1,aadA5	70-79%	>90%	SRR28839936	SAMN41119760	NA
AUSMDU00036859	S. flexneri	2019	NA	blaDHA-1	mph(A)	gyrA_D87N,gyrA_S83L,parC_S80I,qnrB4,NA	blaOXA-1	dfrA1,dfrA17	sul1,sul2	tet(B)	aph(3'')-Ib,aph(6)-Id	70-79%	80-89%	SRR28840111	SAMN41119718	NA
AUSMDU00008329	S. flexneri	2016	NA	NA	NA	gyrA_S83A,NA	NA	dfrA1	NA	NA	aadA1	<10%	<10%	SRR7885969	SAMN10100799	NA
AUSMDU00008330	S. flexneri	2016	NA	NA	NA	gyrA_D87N,gyrA_S83L,parC_S80I,NA	NA	dfrA1	NA	NA	aadA1	70-79%	10-19%	SRR7885970	SAMN10100800	NA
AUSMDU00008331	S. flexneri	2016	NA	NA	erm(B)*,mph(A)	NA,NA	blaOXA-1,blaTEM-1	NA	NA	tet(B)	aadA1	70-79%	>90%	SRR7885967	SAMN10100801	NA
AUSMDU00008332	S. flexneri	2016	NA	NA	erm(B)*,mph(A)	NA,NA	blaOXA-1,blaTEM-1	NA	NA	tet(B)	aadA1	70-79%	>90%	SRR7885968	SAMN10100802	NA
AUSMDU00008336	S. flexneri	2016	NA	NA	erm(B)*,mph(A)	NA,NA	blaOXA-1,blaTEM-1	NA	NA	tet(B)	aadA1	70-79%	>90%	SRR7885965	SAMN10100803	NA
AUSMDU00008337	S. flexneri	2016	NA	NA	erm(B)*,mph(A)	NA,NA	blaOXA-1,blaTEM-1	NA	NA	tet(B)	aadA1	70-79%	>90%	SRR7885966	SAMN10100804	NA
AUSMDU00008340	S. flexneri	2016	NA	NA	erm(B)*,mph(A)	NA,NA	blaOXA-1,blaTEM-1	NA	NA	tet(B)	aadA1	70-79%	>90%	SRR7885963	SAMN10100805	NA
AUSMDU00008347	S. flexneri	2016	NA	NA	erm(B)*,mph(A)	NA,NA	blaOXA-1,blaTEM-1	NA	NA	tet(B)	aadA1	70-79%	>90%	SRR7885962	SAMN10100808	NA
AUSMDU00008356	S. flexneri	2016	NA	NA	NA	gyrA_D87N,gyrA_S83L,parC_S80I,NA	blaOXA-1	dfrA1	NA	tet(B)	aadA1*	70-79%	10-19%	SRR7886342	SAMN10100810	NA
AUSMDU00008357	S. flexneri	2016	NA	NA	mph(A)*	gyrA_D87N,gyrA_S83L,parC_S80I,NA	blaOXA-1,blaTEM-1	dfrA1	NA	tet(B)	aadA1*	70-79%	30-39%	SRR7886339	SAMN10100811	NA
AUSMDU00008360	S. flexneri	2016	NA	NA	NA	gyrA_D87N,NA	NA	dfrA1	NA	NA	aadA1	<10%	<10%	SRR7886340	SAMN10100812	NA
AUSMDU00008368	S. flexneri	2016	NA	NA	erm(B)*,mph(A)	NA,NA	blaTEM-40	dfrA17	sul1	tet(B)	aadA5	10-19%	>90%	SRR7886337	SAMN10100813	NA
AUSMDU00009456	S. flexneri	2016	NA	NA	NA	NA,gyrA_D87G	NA	NA	NA	NA	NA	70-79%	10-19%	SRR7886338	SAMN10100814	NA
AUSMDU00009464	S. flexneri	2016	NA	NA	NA	NA,NA	blaOXA-1	NA	NA	tet(B)	aadA1	<10%	<10%	SRR7886335	SAMN10100815	NA
AUSMDU00009466	S. flexneri	2016	NA	NA	NA	gyrA_D87N,gyrA_S83L,parC_S80I,NA	NA	dfrA1	sul2	NA	aadA1,aph(3'')-Ib,aph(6)-Id	70-79%	10-19%	SRR7886336	SAMN10100816	NA
AUSMDU00009472	S. flexneri	2016	NA	NA	NA	NA,NA	blaOXA-1	NA	NA	tet(B)	aadA1	<10%	<10%	SRR7886343	SAMN10100817	NA
AUSMDU00009477	S. flexneri	2016	NA	NA	erm(B)*,mph(A)	NA,NA	blaOXA-1,blaTEM-1	dfrA17	sul1	tet(B)	aadA1,aadA5	70-79%	>90%	SRR7886344	SAMN10100818	NA
AUSMDU00009480	S. flexneri	2016	NA	NA	erm(B)*,mph(A)	NA,NA	blaOXA-1,blaTEM-1	dfrA17	sul1	tet(B)	aadA1,aadA5	70-79%	>90%	SRR7885893	SAMN10100819	NA
AUSMDU00009483	S. flexneri	2016	NA	NA	erm(B)*,mph(A)	qnrS1,NA	blaTEM-40	dfrA14,dfrA17	sul1,sul2	tet(B)	aadA5,aph(3'')-Ib,aph(6)-Id	10-19%	>90%	SRR7885892	SAMN10100820	NA
AUSMDU00009484	S. flexneri	2016	NA	NA	erm(B)*,mph(A)	NA,NA	blaOXA-1,blaTEM-1	dfrA17	sul1	tet(B)	aadA1,aadA5	70-79%	>90%	SRR7885891	SAMN10100821	NA
AUSMDU00009492	S. flexneri	2016	NA	NA	erm(B)*,mph(A)	NA,NA	blaOXA-1,blaTEM-1	dfrA17	sul1	tet(B)	aadA1,aadA5	70-79%	>90%	SRR7885890	SAMN10100822	NA
AUSMDU00009528	S. flexneri	2016	NA	NA	erm(B)*,mph(A)	qnrS1,NA	NA	dfrA14,dfrA17	sul1,sul2	tet(B)	aadA5,aph(3'')-Ib,aph(6)-Id	10-19%	>90%	SRR7885889	SAMN10100823	NA
AUSMDU00009105	S. flexneri	2016	NA	NA	NA	gyrA_D87N,NA	NA	dfrA1	NA	NA	aadA1	<10%	<10%	SRR7885888	SAMN10100824	NA
AUSMDU00009145	S. flexneri	2016	NA	NA	erm(B)*,mph(A)	NA,NA	blaOXA-1,blaTEM-1	dfrA17	sul1	tet(B)	aadA1,aadA5	70-79%	>90%	SRR7885887	SAMN10100825	NA
AUSMDU00009152	S. flexneri	2016	NA	NA	erm(B)*,mph(A)	qnrS1,NA	blaTEM-40	dfrA14,dfrA17	sul1,sul2	tet(B)	aadA5,aph(3'')-Ib,aph(6)-Id	10-19%	>90%	SRR7885886	SAMN10100826	NA
AUSMDU00009160	S. flexneri	2016	NA	NA	erm(B)*,mph(A)	qnrS1,NA	blaTEM-40	dfrA14,dfrA17	sul1,sul2	tet(B)	aadA5,aph(3'')-Ib,aph(6)-Id	10-19%	>90%	SRR7885885	SAMN10100827	NA
AUSMDU00009167	S. flexneri	2016	NA	NA	erm(B)*,mph(A)	NA,NA	blaOXA-1,blaTEM-1	dfrA17	sul1	tet(B)	aadA1,aadA5	70-79%	>90%	SRR7885884	SAMN10100828	NA
AUSMDU00009172	S. flexneri	2016	NA	NA	NA	NA,NA	blaOXA-1	NA	NA	tet(B)	aadA1	70-79%	10-19%	SRR7886055	SAMN10100829	NA
AUSMDU00009174	S. flexneri	2016	NA	NA	NA	gyrA_D87N,gyrA_S83L,parC_S80I,NA	blaOXA-1	dfrA1	NA	tet(B)	NA	70-79%	10-19%	SRR7886056	SAMN10100830	NA
AUSMDU00009175	S. flexneri	2016	NA	NA	erm(B)*,mph(A)	NA,NA	blaOXA-1,blaTEM-1	dfrA17	sul1	tet(B)	aadA1,aadA5	70-79%	>90%	SRR7886057	SAMN10100831	NA
AUSMDU00008174	S. flexneri	2016	NA	NA	erm(B)*,mph(A)	NA,NA	blaOXA-1,blaTEM-1	NA	NA	tet(B)	aadA1	70-79%	>90%	SRR7886060	SAMN10100834	NA
AUSMDU00008175	S. flexneri	2016	NA	NA	erm(B)*,mph(A)	NA,NA	blaOXA-1,blaTEM-1	dfrA17	sul1	tet(B)	aadA1,aadA5	70-79%	>90%	SRR7886061	SAMN10100835	NA
AUSMDU00009994	S. flexneri	2016	NA	NA	NA	NA,NA	blaOXA-1,blaTEM-1	dfrA1,dfrA8	sul2	tet(A),tet(B)	aph(3'')-Ib,aph(6)-Id	70-79%	30-39%	SRR7886062	SAMN10100836	SRR32486133
AUSMDU00008176	S. flexneri	2016	NA	NA	erm(B)*,mph(A)	NA,NA	blaTEM-1	dfrA17	sul1	NA	aadA5	70-79%	>90%	SRR7886053	SAMN10100837	NA
AUSMDU00008182	S. flexneri	2016	NA	NA	erm(B)*,mph(A)	NA,NA	blaOXA-1,blaTEM-1	dfrA17	sul1	tet(B)	aadA1,aadA5	70-79%	>90%	SRR7886287	SAMN10100840	NA
AUSMDU00008188	S. flexneri	2016	NA	NA	NA	NA,NA	blaOXA-1	NA	NA	tet(B)	aadA1	70-79%	10-19%	SRR7886290	SAMN10100841	NA
AUSMDU00009362	S. flexneri	2016	NA	NA	NA	NA,NA	NA	NA	NA	NA	NA	70-79%	20-29%	SRR7886289	SAMN10100842	SRR32486132
AUSMDU00009364	S. flexneri	2016	NA	NA	NA	gyrA_D87N,NA	NA	dfrA1	NA	NA	aadA1	<10%	<10%	SRR7886292	SAMN10100843	NA
AUSMDU00010000	S. flexneri	2016	NA	NA	erm(B)*,mph(A)	NA,NA	blaOXA-1,blaTEM-1	dfrA17	sul1	tet(B)	aadA1,aadA5	70-79%	>90%	SRR7886294	SAMN10100845	NA
AUSMDU00009367	S. flexneri	2016	NA	NA	NA	qnrS1,NA	blaTEM-1	dfrA14	sul2	tet(A)	aph(3'')-Ib,aph(6)-Id	60-69%	30-39%	SRR7886293	SAMN10100846	NA
AUSMDU00010001	S. flexneri	2016	NA	NA	NA	NA,NA	blaOXA-1	NA	NA	tet(B)	aadA1	70-79%	10-19%	SRR7886286	SAMN10100847	SRR32486146
AUSMDU00009384	S. flexneri	2016	NA	NA	erm(B)*,mph(A)	NA,NA	blaOXA-1,blaTEM-1	dfrA17	sul1	tet(B)	aadA1,aadA5	70-79%	>90%	SRR7886285	SAMN10100848	NA
AUSMDU00009385	S. flexneri	2016	NA	NA	erm(B)*,mph(A)	NA,NA	blaOXA-1,blaTEM-1	dfrA17	sul1	tet(B)	aadA1,aadA5	70-79%	>90%	SRR7885908	SAMN10100849	NA
AUSMDU00009391	S. flexneri	2016	NA	NA	erm(B)*,mph(A)	NA,NA	blaOXA-1,blaTEM-1	dfrA17	sul1	tet(B)	aadA1,aadA5	70-79%	>90%	SRR7885909	SAMN10100850	NA
AUSMDU00009394	S. flexneri	2016	NA	NA	NA	NA,NA	blaOXA-1	dfrA1	NA	tet(B)	NA	70-79%	10-19%	SRR7885906	SAMN10100851	NA
AUSMDU00009395	S. flexneri	2016	NA	NA	erm(B)*,mph(A)	NA,NA	blaOXA-1,blaTEM-1	dfrA17	sul1	tet(B)	aadA1,aadA5	70-79%	>90%	SRR7885907	SAMN10100852	NA
AUSMDU00009397	S. flexneri	2016	NA	NA	NA	NA,NA	blaOXA-1	NA	NA	tet(B)	aadA1	70-79%	10-19%	SRR7885912	SAMN10100853	SRR32486158
AUSMDU00009402	S. flexneri	2016	NA	NA	NA	NA,NA	NA	NA	NA	NA	NA	70-79%	10-19%	SRR7885910	SAMN10100855	NA
AUSMDU00010005	S. flexneri	2016	NA	NA	erm(B)*,mph(A)	NA,NA	blaOXA-1,blaTEM-1	dfrA17	sul1	tet(B)	aadA1,aadA5	70-79%	>90%	SRR7885911	SAMN10100856	NA
AUSMDU00009412	S. flexneri	2016	NA	NA	NA	NA,NA	blaOXA-1	dfrA14	sul2	tet(B)	aadA1,aph(6)-Id	70-79%	10-19%	SRR7885974	SAMN10100859	NA
AUSMDU00009416	S. flexneri	2016	NA	NA	erm(B)*	NA,NA	blaOXA-1	NA	NA	tet(B)	aadA1	70-79%	80-89%	SRR7885973	SAMN10100860	NA
AUSMDU00009417	S. flexneri	2016	NA	NA	erm(B)*	NA,NA	blaOXA-1	NA	NA	tet(B)	aadA1	70-79%	80-89%	SRR7885972	SAMN10100861	NA
AUSMDU00010011	S. flexneri	2016	NA	NA	erm(B)*,mph(A)	NA,NA	blaOXA-1,blaTEM-1	dfrA17	sul1	tet(B)	aadA1,aadA5	70-79%	>90%	SRR7885971	SAMN10100862	NA
AUSMDU00010013	S. flexneri	2017	NA	NA	erm(B)*,mph(A)	NA,NA	blaOXA-1,blaTEM-1	dfrA17	sul1	tet(B)	aadA1,aadA5	70-79%	>90%	SRR7885978	SAMN10100863	NA
AUSMDU00010014	S. flexneri	2017	NA	NA	erm(B)*	NA,NA	blaOXA-1	NA	NA	tet(B)	aadA1	70-79%	80-89%	SRR7885977	SAMN10100864	NA
AUSMDU00010016	S. flexneri	2017	NA	NA	erm(B)*,mph(A)	NA,NA	blaOXA-1	dfrA17	sul1	tet(B)	aadA1,aadA5	70-79%	>90%	SRR7886052	SAMN10100866	NA
AUSMDU00010017	S. flexneri	2017	NA	NA	NA	NA,NA	blaOXA-1	NA	NA	tet(B)	aadA1	70-79%	20-29%	SRR7885980	SAMN10100867	NA
AUSMDU00010021	S. flexneri	2017	NA	NA	NA	NA,NA	blaOXA-1	NA	NA	tet(B)	aadA1	70-79%	20-29%	SRR7885979	SAMN10100868	NA
AUSMDU00010025	S. flexneri	2017	NA	NA	NA	gyrA_D87N,qnrS1,NA	blaTEM-1	dfrA1,dfrA14	sul2	tet(A)	aadA1,aph(3'')-Ib,aph(6)-Id	<10%	<10%	SRR7886156	SAMN10100870	NA
AUSMDU00010030	S. flexneri	2017	NA	NA	erm(B)*,mph(A)	NA,NA	blaOXA-1,blaTEM-1	dfrA14*	sul2	tet(B)	aadA1,aph(6)-Id	40-49%	80-89%	SRR7886157	SAMN10100871	NA
AUSMDU00009590	S. flexneri	2017	blaCTX-M-15	NA	NA	gyrA_D87N,gyrA_S83L,parC_S80I,qnrS1,NA	blaOXA-1	dfrA1	NA	tet(B)	NA	70-79%	20-29%	SRR7886158	SAMN10100872	NA
AUSMDU00010031	S. flexneri	2017	NA	NA	NA	NA,NA	blaOXA-1	NA	NA	tet(B)	aadA1	60-69%	10-19%	SRR7886151	SAMN10100873	NA
AUSMDU00010078	S. flexneri	2017	NA	NA	erm(B)*,mph(A)	NA,NA	blaOXA-1,blaTEM-1	dfrA17	sul1	tet(B)	aadA1,aadA5	70-79%	>90%	SRR7886152	SAMN10100874	NA
AUSMDU00009591	S. flexneri	2017	NA	NA	NA	gyrA_D87N,gyrA_S83L,parC_S80I,NA	blaOXA-1	dfrA1	NA	tet(B)	NA	70-79%	10-19%	SRR7886153	SAMN10100875	NA
AUSMDU00009593	S. flexneri	2017	NA	NA	NA	gyrA_D87N,gyrA_S83L,parC_S80I,NA	blaOXA-1	dfrA1	NA	NA	NA	70-79%	10-19%	SRR7886362	SAMN10100879	NA
AUSMDU00010081	S. flexneri	2017	NA	NA	erm(B)*,mph(A)	NA,NA	blaOXA-1,blaTEM-1	dfrA17	sul1	tet(B)	aadA1,aadA5	70-79%	>90%	SRR7886361	SAMN10100880	NA
AUSMDU00010082	S. flexneri	2017	NA	NA	NA	NA,NA	blaOXA-1	NA	NA	tet(B)	aadA1	70-79%	10-19%	SRR7886364	SAMN10100881	NA
AUSMDU00010085	S. flexneri	2017	NA	NA	erm(B)*,mph(A)	NA,NA	blaOXA-1,blaTEM-1	NA	NA	tet(B)	aadA1	70-79%	>90%	SRR7886363	SAMN10100882	NA
AUSMDU00010088	S. flexneri	2017	NA	NA	NA	NA,NA	blaTEM-1	dfrA5	sul2	tet(A)	aph(3'')-Ib,aph(6)-Id	60-69%	20-29%	SRR7886358	SAMN10100883	SRR32486130
AUSMDU00010090	S. flexneri	2017	NA	NA	NA	NA,NA	NA	NA	NA	NA	NA	70-79%	10-19%	SRR7886357	SAMN10100884	NA
AUSMDU00010091	S. flexneri	2017	NA	NA	NA	NA,NA	blaOXA-1	NA	NA	tet(B)	aadA1	70-79%	10-19%	SRR7886360	SAMN10100885	NA
AUSMDU00010092	S. flexneri	2017	NA	NA	NA	NA,NA	blaOXA-1	NA	NA	tet(B)	aadA1	70-79%	20-29%	SRR7886359	SAMN10100886	NA
AUSMDU00010093	S. flexneri	2019	NA	NA	erm(B)*,mph(A)	NA,NA	blaOXA-1,blaTEM-1	dfrA17	sul1	tet(B)	aadA1,aadA5	70-79%	>90%	SRR32548214	SAMN47118126	NA
AUSMDU00006688	S. flexneri	2017	NA	NA	erm(B)*	NA,NA	blaOXA-1	NA	NA	tet(B)	aadA1	70-79%	80-89%	SRR7886355	SAMN10100888	NA
AUSMDU00006659	S. flexneri	2017	NA	NA	erm(B)*,mph(A)	qnrS1,NA	blaTEM-40	dfrA14,dfrA17	sul1,sul2	tet(B)	aadA5,aph(3'')-Ib,aph(6)-Id	10-19%	>90%	SRR7885999	SAMN10100889	NA
AUSMDU00010096	S. flexneri	2017	NA	NA	NA	NA,NA	blaOXA-1	dfrA14	sul2	tet(B)	aadA1,aph(6)-Id	70-79%	10-19%	SRR7886000	SAMN10100890	NA
AUSMDU00006667	S. flexneri	2017	NA	NA	erm(B)*,mph(A)	NA,NA	blaOXA-1,blaTEM-1	dfrA17	sul1	tet(B)	aadA1,aadA5	70-79%	>90%	SRR7885997	SAMN10100891	NA
AUSMDU00009184	S. flexneri	2017	NA	NA	erm(B)*,mph(A)	NA,NA	blaOXA-1,blaTEM-1	dfrA17	sul1	tet(B)	aadA1,aadA5	70-79%	>90%	SRR7885998	SAMN10100892	NA
AUSMDU00007389	S. flexneri	2017	NA	NA	NA	NA,NA	blaOXA-1*	dfrA1	NA	tet(B)	aadA1*	70-79%	10-19%	SRR7885994	SAMN10100896	SRR32486135
AUSMDU00007204	S. flexneri	2017	NA	NA	erm(B)*,mph(A)	NA,NA	blaOXA-1,blaTEM-1	dfrA17	sul1	tet(B)	aadA1,aadA5	70-79%	>90%	SRR7885992	SAMN10100898	NA
AUSMDU00007206	S. flexneri	2017	NA	NA	erm(B)*,mph(A)	NA,NA	blaOXA-1,blaTEM-1	dfrA17	sul1	tet(B)	aadA1,aadA5	70-79%	>90%	SRR7886352	SAMN10100899	NA
AUSMDU00007207	S. flexneri	2017	NA	NA	NA	gyrA_S83L,parC_S80I,gyrA_D87G	NA	dfrA1	NA	tet(B)	aadA1	70-79%	10-19%	SRR7886351	SAMN10100900	SRR32486157
AUSMDU00007269	S. flexneri	2017	NA	NA	NA	NA,NA	blaOXA-1,blaTEM-1	dfrA8	sul2	tet(B)	aadA1,aph(3'')-Ib,aph(6)-Id	70-79%	70-79%	SRR7886354	SAMN10100901	NA
AUSMDU00007272	S. flexneri	2017	NA	NA	NA	gyrA_D87N,gyrA_S83L,parC_S80I,NA	blaOXA-1	dfrA1	NA	tet(B)	NA	70-79%	10-19%	SRR7886353	SAMN10100902	NA
AUSMDU00007275	S. flexneri	2017	NA	NA	NA	gyrA_S83L,qnrS1,NA	blaTEM-1	dfrA1	sul3	tet(A)*,tet(B)	aadA1	70-79%	10-19%	SRR7886348	SAMN10100903	NA
AUSMDU00010099	S. flexneri	2017	NA	NA	erm(B)*,mph(A)	NA,NA	blaOXA-1,blaTEM-1	dfrA17	sul1	tet(B)	aadA1,aadA5	70-79%	>90%	SRR7886347	SAMN10100904	NA
AUSMDU00007313	S. flexneri	2017	NA	NA	NA	gyrA_D87N,gyrA_S83L,parC_S80I,NA	blaOXA-1	dfrA1	NA	tet(B)*	NA	70-79%	10-19%	SRR7886349	SAMN10100906	NA
AUSMDU00007319	S. flexneri	2017	NA	NA	erm(B)*,mph(A)	NA,NA	blaOXA-1,blaTEM-1	NA	NA	tet(B)	aadA1	70-79%	80-89%	SRR7886210	SAMN10100909	NA
AUSMDU00007510	S. flexneri	2017	NA	NA	erm(B)*,mph(A)	NA,NA	blaOXA-1,blaTEM-1	NA	NA	tet(B)	aadA1	70-79%	>90%	SRR7886211	SAMN10100910	NA
AUSMDU00009188	S. flexneri	2017	NA	NA	erm(B)*,mph(A)	NA,NA	blaOXA-1,blaTEM-1	dfrA17	sul1	tet(B)	aadA1,aadA5	70-79%	>90%	SRR7886208	SAMN10100911	NA
AUSMDU00007986	S. flexneri	2017	NA	NA	NA	NA,NA	blaOXA-1	dfrA14	sul2	tet(B)	aadA1,aph(6)-Id	70-79%	10-19%	SRR7886209	SAMN10100912	NA
AUSMDU00007981	S. flexneri	2017	NA	NA	NA	NA,gyrA_D87G	NA	NA	NA	NA	NA	70-79%	10-19%	SRR7886315	SAMN10100913	NA
AUSMDU00007988	S. flexneri	2017	NA	NA	NA	NA,gyrA_D87G	NA	NA	NA	NA	NA	70-79%	10-19%	SRR7886207	SAMN10100914	NA
AUSMDU00016814	S. flexneri	2017	NA	NA	NA	qnrS1,NA	blaTEM-1	dfrA14	sul2	NA	aph(3'')-Ib,aph(6)-Id	70-79%	20-29%	SRR7886205	SAMN10100916	NA
AUSMDU00008450	S. flexneri	2017	NA	NA	erm(B)*,mph(A)	qnrS1,NA	NA	dfrA14,dfrA17	sul1,sul2	tet(B)	aadA5,aph(3'')-Ib,aph(6)-Id	10-19%	>90%	SRR7886202	SAMN10100917	NA
AUSMDU00008601	S. flexneri	2017	NA	NA	erm(B)*,mph(A)	NA,NA	blaOXA-1,blaTEM-1	dfrA17	sul1	tet(B)	aadA1,aadA5	70-79%	>90%	SRR7886203	SAMN10100918	NA
AUSMDU00008650	S. flexneri	2017	NA	NA	erm(B)*,mph(A)	NA,NA	blaOXA-1,blaTEM-1	dfrA17	sul1	tet(B)	aadA1,aadA5	70-79%	>90%	SRR7886066	SAMN10100919	NA
AUSMDU00008736	S. flexneri	2017	NA	NA	erm(B)*,mph(A)	NA,NA	blaOXA-1,blaTEM-1	dfrA17	sul1	tet(B)	aadA1,aadA5	70-79%	>90%	SRR7886064	SAMN10100921	NA
AUSMDU00008929	S. flexneri	2017	NA	NA	erm(B)*,mph(A)	NA,NA	blaOXA-1,blaTEM-1	dfrA17	sul1	tet(B)	aadA1,aadA5	70-79%	>90%	SRR7886063	SAMN10100922	NA
AUSMDU00008930	S. flexneri	2017	NA	NA	NA	NA,NA	blaOXA-1	dfrA14	sul2	tet(B)	aadA1,aph(6)-Id	70-79%	10-19%	SRR7886070	SAMN10100923	NA
AUSMDU00008933	S. flexneri	2017	NA	NA	NA	NA,NA	blaOXA-1	dfrA14	sul2	tet(B)	aadA1,aph(6)-Id	70-79%	10-19%	SRR7886069	SAMN10100924	NA
AUSMDU00008934	S. flexneri	2017	NA	NA	erm(B)*,mph(A)	NA,NA	blaOXA-1,blaTEM-1	dfrA17	sul1	tet(B)	aadA1,aadA5	70-79%	>90%	SRR7886068	SAMN10100925	NA
AUSMDU00008963	S. flexneri	2017	NA	NA	erm(B)*,mph(A)	qnrS1,NA	blaTEM-40	dfrA14,dfrA17	sul1,sul2	tet(B)	aadA5,aph(3'')-Ib,aph(6)-Id	70-79%	>90%	SRR7886067	SAMN10100926	NA
AUSMDU00009001	S. flexneri	2017	NA	NA	NA	gyrA_S83L,NA	blaTEM-1	dfrA1	sul2	tet(B)	aadA1,aph(3'')-Ib,aph(6)-Id	70-79%	20-29%	SRR7886072	SAMN10100927	NA
AUSMDU00009003	S. flexneri	2017	NA	NA	erm(B)*,mph(A)	NA,NA	blaOXA-1,blaTEM-1	dfrA17	sul1	tet(B)	aadA1,aadA5	70-79%	>90%	SRR7886071	SAMN10100928	NA
AUSMDU00009131	S. flexneri	2017	NA	NA	erm(B)*,mph(A)	NA,NA	blaOXA-1,blaTEM-1	dfrA17	sul1	tet(B)	aadA1,aadA5	70-79%	>90%	SRR7885898	SAMN10100929	NA
AUSMDU00018983	S. flexneri	2017	NA	NA	NA	NA,NA	blaOXA-1	dfrA14	sul2	tet(B)	aadA1	70-79%	10-19%	SRR7885900	SAMN10100931	NA
AUSMDU00018986	S. flexneri	2017	NA	NA	NA	NA,NA	blaOXA-1	dfrA1	NA	tet(B)	NA	70-79%	10-19%	SRR7885901	SAMN10100932	NA
AUSMDU00009203	S. flexneri	2017	NA	NA	NA	gyrA_S83L,parC_S80I,NA	blaOXA-1	dfrA1	sul2	tet(B)	NA	60-69%	10-19%	SRR7885894	SAMN10100933	SRR32486131
AUSMDU00009441	S. flexneri	2017	NA	NA	NA	NA,NA	NA	NA	NA	NA	NA	60-69%	20-29%	SRR7885895	SAMN10100934	NA
AUSMDU00009442	S. flexneri	2017	NA	NA	erm(B)*,mph(A)	NA,NA	blaOXA-1,blaTEM-1	dfrA17	sul1	tet(B)	aadA1,aadA5	70-79%	>90%	SRR7885896	SAMN10100935	NA
AUSMDU00009500	S. flexneri	2017	NA	NA	NA	NA,NA	blaOXA-1	NA	NA	tet(B)	aadA1	70-79%	20-29%	SRR7885897	SAMN10100936	NA
AUSMDU00009501	S. flexneri	2017	NA	NA	erm(B)*,mph(A)	NA,NA	blaOXA-1,blaTEM-1	dfrA17	sul1	tet(B)	aadA1,aadA5	70-79%	>90%	SRR7885902	SAMN10100937	NA
AUSMDU00009578	S. flexneri	2017	NA	NA	erm(B)*,mph(A)	NA,NA	blaOXA-1,blaTEM-1	dfrA17	sul1	tet(B)	aadA1,aadA5	70-79%	>90%	SRR7885903	SAMN10100938	NA
AUSMDU00009581	S. flexneri	2017	NA	NA	erm(B)*,mph(A)	NA,NA	blaOXA-1,blaTEM-1	dfrA17	sul1	tet(B)	aadA1,aadA5	70-79%	>90%	SRR7885875	SAMN10100939	NA
AUSMDU00009727	S. flexneri	2017	NA	NA	NA	NA,NA	blaOXA-1	NA	NA	tet(B)	aadA1	60-69%	10-19%	SRR7885877	SAMN10100941	NA
AUSMDU00009744	S. flexneri	2017	NA	NA	erm(B)*,mph(A)	NA,NA	blaOXA-1,blaTEM-1	dfrA17	sul1	tet(B)	aadA1,aadA5	70-79%	>90%	SRR7885876	SAMN10100942	NA
AUSMDU00009746	S. flexneri	2017	NA	NA	erm(B)*,mph(A)	NA,NA	blaOXA-1,blaTEM-1	dfrA17	sul1	tet(B)	aadA1,aadA5	70-79%	>90%	SRR7885879	SAMN10100943	NA
AUSMDU00010070	S. flexneri	2017	NA	NA	erm(B)*,mph(A)	NA,NA	blaOXA-1,blaTEM-1	dfrA17	sul1	tet(B)	aadA1,aadA5	70-79%	>90%	SRR7885881	SAMN10100945	NA
AUSMDU00010101	S. flexneri	2017	NA	NA	NA	NA,NA	blaOXA-1	dfrA1	NA	tet(B)	NA	70-79%	10-19%	SRR7885880	SAMN10100946	NA
AUSMDU00010122	S. flexneri	2017	NA	NA	erm(B)*,mph(A)	NA,NA	blaOXA-1,blaTEM-1	dfrA17	sul1	tet(B)	aadA1,aadA5	70-79%	>90%	SRR7885883	SAMN10100947	NA
AUSMDU00010128	S. flexneri	2017	NA	NA	NA	NA,NA	blaOXA-1	NA	NA	tet(B)	aadA1	70-79%	10-19%	SRR7885882	SAMN10100948	NA
AUSMDU00010458	S. flexneri	2017	NA	NA	NA	NA,NA	blaOXA-1	dfrA1	NA	tet(B)	NA	70-79%	10-19%	SRR7886265	SAMN10100951	NA
AUSMDU00010584	S. flexneri	2017	NA	NA	erm(B)*,mph(A)	NA,NA	blaOXA-1,blaTEM-1	dfrA17	sul1	tet(B)	aadA1,aadA5	70-79%	>90%	SRR7886271	SAMN10100953	NA
AUSMDU00010698	S. flexneri	2017	NA	NA	erm(B)*,mph(A)	NA,NA	blaOXA-1,blaTEM-1	dfrA17	sul1	tet(B)	aadA1,aadA5	70-79%	>90%	SRR7886272	SAMN10100954	NA
AUSMDU00010716	S. flexneri	2017	NA	NA	NA	NA,NA	blaOXA-1	NA	NA	tet(B)	aadA1	70-79%	10-19%	SRR7886269	SAMN10100955	NA
AUSMDU00010907	S. flexneri	2017	NA	NA	erm(B)*,mph(A)	NA,NA	blaOXA-1,blaTEM-1	dfrA17	sul1	tet(B)	aadA1,aadA5	70-79%	>90%	SRR7886270	SAMN10100956	NA
AUSMDU00010911	S. flexneri	2017	NA	NA	NA	gyrA_D87N,qnrS1,NA	blaTEM-1	dfrA1	sul2	NA	aadA1,aph(3'')-Ib,aph(6)-Id	70-79%	20-29%	SRR7886273	SAMN10100957	NA
AUSMDU00010916	S. flexneri	2017	NA	NA	erm(B)*,mph(A)	NA,NA	blaOXA-1,blaTEM-1	dfrA17	sul1	tet(B)	aadA1,aadA5	70-79%	>90%	SRR32548212	SAMN47118128	NA
AUSMDU00011146	S. flexneri	2017	NA	NA	erm(B)*,mph(A)	NA,NA	blaOXA-1,blaTEM-1	dfrA17	sul1	tet(B)	aadA1,aadA5	70-79%	>90%	SRR7886135	SAMN10100960	NA
AUSMDU00011147	S. flexneri	2017	NA	NA	NA	NA,NA	blaOXA-1	NA	NA	tet(B)	aadA1	70-79%	70-79%	SRR7886134	SAMN10100961	NA
AUSMDU00011148	S. flexneri	2017	NA	NA	NA	gyrA_D87N,NA	NA	dfrA1	NA	NA	aadA1	70-79%	10-19%	SRR7886133	SAMN10100962	NA
AUSMDU00011294	S. flexneri	2017	NA	NA	erm(B)*,mph(A)	NA,NA	blaOXA-1,blaTEM-1	dfrA17	sul1	tet(B)	aadA1,aadA5	70-79%	>90%	SRR7886132	SAMN10100963	NA
AUSMDU00011296	S. flexneri	2017	NA	NA	NA	NA,NA	NA	dfrA1	sul2	NA	aadA1,aph(3'')-Ib,aph(6)-Id*	70-79%	20-29%	SRR7886131	SAMN10100964	NA
AUSMDU00011300	S. flexneri	2017	NA	NA	erm(B)*,mph(A)	NA,NA	blaOXA-1,blaTEM-1	dfrA17	sul1	tet(B)	aadA1,aadA5	70-79%	>90%	SRR7886130	SAMN10100965	NA
AUSMDU00011322	S. flexneri	2017	NA	NA	NA	NA,NA	blaOXA-1	dfrA1	sul2	tet(B)	aadA1,aph(3'')-Ib,aph(6)-Id	70-79%	10-19%	SRR7886129	SAMN10100966	NA
AUSMDU00011679	S. flexneri	2017	NA	NA	erm(B)*,mph(A)	NA,NA	blaOXA-1,blaTEM-1	dfrA17	sul1	tet(B)	aadA1,aadA5	70-79%	>90%	SRR28869399	SAMN41155819	NA
AUSMDU00011857	S. flexneri	2018	NA	NA	erm(B)*,mph(A)	NA,NA	blaOXA-1,blaTEM-1	dfrA17	sul1	tet(B)	aadA1,aadA5	70-79%	>90%	SRR7886138	SAMN10100967	NA
AUSMDU00011861	S. flexneri	2018	NA	NA	NA	NA,NA	blaOXA-1	dfrA1	sul2	tet(B)	aadA1*,aph(3'')-Ib,aph(6)-Id	70-79%	10-19%	SRR7886137	SAMN10100968	NA
AUSMDU00012506	S. flexneri	2018	NA	NA	NA	qnrS1,NA	blaTEM-1	dfrA14	sul2	NA	aph(3'')-Ib,aph(6)-Id	<10%	<10%	SRR7885984	SAMN10100970	NA
AUSMDU00012913	S. flexneri	2018	NA	NA	NA	gyrA_D87N,gyrA_S83L,parC_S80I,NA	blaOXA-1	dfrA1	sul2	tet(B)	aph(3'')-Ib,aph(6)-Id	70-79%	10-19%	SRR7885985	SAMN10100971	NA
AUSMDU00013122	S. flexneri	2018	NA	NA	NA	NA,NA	blaOXA-1	dfrA14	sul2	tet(B)	aadA1,aph(6)-Id	70-79%	10-19%	SRR7885988	SAMN10100974	NA
AUSMDU00013455	S. flexneri	2018	NA	NA	NA	NA,NA	blaOXA-1	dfrA1	sul2	tet(B)	aph(3'')-Ib,aph(6)-Id	70-79%	10-19%	SRR7885989	SAMN10100975	NA
AUSMDU00013969	S. flexneri	2018	NA	NA	NA	gyrA_D87N,qnrS1,NA	blaTEM-1	dfrA1,dfrA14	sul2	tet(A)	aadA1,aph(3'')-Ib,aph(6)-Id	70-79%	20-29%	SRR7885981	SAMN10100977	NA
AUSMDU00014579	S. flexneri	2018	NA	NA	erm(B)*,mph(A)	NA,NA	blaOXA-1,blaTEM-1	dfrA17	sul1	tet(B)	aadA1,aadA5	70-79%	>90%	SRR7885982	SAMN10100978	NA
AUSMDU00014580	S. flexneri	2018	NA	NA	NA	NA,NA	blaOXA-1	NA	NA	tet(B)	aadA1	70-79%	10-19%	SRR7886227	SAMN10100979	NA
AUSMDU00014851	S. flexneri	2018	NA	NA	NA	NA,NA	blaOXA-1	dfrA14	sul2	tet(B)	aadA1	70-79%	10-19%	SRR28839744	SAMN41119789	NA
AUSMDU00015190	S. flexneri	2018	NA	NA	NA	NA,NA	blaOXA-1	dfrA1	NA	tet(B)	NA	70-79%	10-19%	SRR28839753	SAMN41119781	NA
AUSMDU00015438	S. flexneri	2018	NA	NA	NA	gyrA_S83L,NA	NA	dfrA1	NA	tet(B)	aadA1	70-79%	10-19%	SRR28839799	SAMN41119674	NA
AUSMDU00015463	S. flexneri	2018	NA	NA	erm(B)*,mph(A)	NA,NA	blaOXA-1,blaTEM-1	dfrA17	sul1	tet(B)	aadA1,aadA5	70-79%	>90%	SRR28839798	SAMN41119675	NA
AUSMDU00015742	S. flexneri	2018	NA	NA	NA	NA,NA	blaOXA-1	dfrA1	sul2	tet(B)	aph(3'')-Ib,aph(6)-Id	70-79%	10-19%	SRR28839797	SAMN41119676	NA
AUSMDU00015744	S. flexneri	2018	NA	NA	erm(B)*,mph(A)	NA,NA	blaOXA-1,blaTEM-1	dfrA17	sul1	tet(B)	aadA1,aadA5	70-79%	>90%	SRR28839796	SAMN41119677	NA
AUSMDU00015775	S. flexneri	2018	NA	NA	NA	NA,NA	blaTEM-1	dfrA5	sul2	tet(A)	aph(3'')-Ib,aph(6)-Id	60-69%	20-29%	SRR28839921	SAMN41119831	NA
AUSMDU00016256	S. flexneri	2018	NA	NA	NA	qnrS1,NA	blaTEM-1	dfrA14	sul2	tet(B)	aph(3'')-Ib,aph(6)-Id	70-79%	20-29%	SRR28839528	SAMN41119660	NA
AUSMDU00017219	S. flexneri	2018	NA	NA	NA	NA,NA	blaOXA-1*	dfrA1	NA	tet(B)	NA	70-79%	10-19%	SRR28839752	SAMN41119782	NA
AUSMDU00017552	S. flexneri	2018	NA	NA	erm(B)*,mph(A)	qnrS1,NA	NA	dfrA14,dfrA17	sul1,sul2	tet(B)	aadA5,aph(3'')-Ib,aph(6)-Id	10-19%	>90%	SRR28839517	SAMN41119661	NA
AUSMDU00017553	S. flexneri	2018	NA	NA	NA	NA,NA	blaOXA-1*	dfrA1	NA	tet(B)	NA	70-79%	10-19%	SRR28839751	SAMN41119783	NA
AUSMDU00017586	S. flexneri	2018	NA	NA	NA	gyrA_D87N,parC_S80R,qnrS1,NA	blaTEM-1	dfrA1,dfrA14	sul2	tet(A)	aadA1,aph(3'')-Ib,aph(6)-Id	70-79%	20-29%	SRR28839590	SAMN41119640	NA
AUSMDU00017648	S. flexneri	2018	NA	NA	NA	NA,NA	blaOXA-1	NA	NA	tet(B)	aadA1	70-79%	80-89%	SRR28839793	SAMN41119679	NA
AUSMDU00017760	S. flexneri	2018	NA	NA	NA	gyrA_D87N,gyrA_S83L,parC_S80I,parE_S458A,NA	blaOXA-1	dfrA1	NA	tet(B)	NA	70-79%	10-19%	SRR28839792	SAMN41119680	NA
AUSMDU00017941	S. flexneri	2018	NA	NA	erm(B)*,mph(A)	NA,NA	blaOXA-1,blaTEM-1	dfrA17	sul1	tet(B)	aadA1,aadA5	70-79%	>90%	SRR28839791	SAMN41119681	NA
AUSMDU00017943	S. flexneri	2018	NA	NA	NA	NA,NA	NA	NA	NA	NA	NA	70-79%	10-19%	SRR28839790	SAMN41119682	NA
AUSMDU00018226	S. flexneri	2018	NA	NA	NA	gyrA_S83L,NA	blaOXA-1	NA	NA	tet(B)	aadA1	70-79%	10-19%	SRR28839736	SAMN41119854	NA
AUSMDU00018589	S. flexneri	2018	NA	NA	NA	NA,NA	blaTEM-1	dfrA5	sul2	tet(A)	aph(3'')-Ib,aph(6)-Id	60-69%	20-29%	SRR28839916	SAMN41119836	NA
AUSMDU00018682	S. flexneri	2018	NA	NA	NA	NA,NA	blaOXA-1	dfrA1	NA	tet(B)	NA	70-79%	10-19%	SRR28839750	SAMN41119784	NA
AUSMDU00019374	S. flexneri	2018	NA	NA	erm(B)*,mph(A)	NA,NA	blaOXA-1,blaTEM-1	dfrA17	sul1	tet(B)	aadA1,aadA5	70-79%	>90%	SRR28839789	SAMN41119683	NA
AUSMDU00019404	S. flexneri	2018	NA	NA	NA	gyrA_D87N,gyrA_S83L,parC_S80I,NA	blaOXA-1	dfrA1	sul2	tet(B)	aph(3'')-Ib,aph(6)-Id	70-79%	10-19%	SRR28839788	SAMN41119684	NA
AUSMDU00019509	S. flexneri	2018	NA	NA	erm(B)*,mph(A)	NA,NA	blaOXA-1	dfrA17	sul1	tet(B)	aadA1,aadA5	70-79%	>90%	SRR28839787	SAMN41119685	NA
AUSMDU00019754	S. flexneri	2018	NA	NA	erm(B)*,mph(A)	NA,NA	blaOXA-1,blaTEM-1	dfrA17	sul1	tet(B)	aadA1,aadA5	70-79%	>90%	SRR28839785	SAMN41119687	NA
AUSMDU00019871	S. flexneri	2018	NA	NA	erm(B)*,mph(A)	gyrA_D87N,gyrA_S83L,parC_S80I,NA	blaTEM-1	dfrA1	NA	NA	aadA1	70-79%	80-89%	SRR28839784	SAMN41119688	NA
AUSMDU00020032	S. flexneri	2018	NA	NA	erm(B)*,mph(A)	NA,NA	blaOXA-1,blaTEM-1	dfrA17	sul1	tet(B)	aadA1,aadA5	70-79%	>90%	SRR28839782	SAMN41119689	NA
AUSMDU00021016	S. flexneri	2018	NA	NA	NA	gyrA_D87N,gyrA_S83L,parC_S80I,NA	blaOXA-1	dfrA1	sul2	tet(B)	aph(3'')-Ib,aph(6)-Id	70-79%	10-19%	SRR28839781	SAMN41119690	NA
AUSMDU00021564	S. flexneri	2018	NA	NA	erm(B)*,mph(A)	NA,NA	blaOXA-1,blaTEM-1	dfrA17	sul1	tet(B)	aadA1,aadA5	70-79%	>90%	SRR28839780	SAMN41119691	NA
AUSMDU00021835	S. flexneri	2018	NA	NA	erm(B)*	NA,NA	blaOXA-1,blaTEM-1	dfrA17	sul1	tet(B)	aadA1,aadA5	70-79%	>90%	SRR28839779	SAMN41119692	NA
AUSMDU00021943	S. flexneri	2019	NA	NA	NA	gyrA_D87N,gyrA_S83L,parC_S80I,parE_S458A,NA	blaOXA-1	dfrA1	NA	tet(B)	aph(3'')-Ib,aph(6)-Id	70-79%	10-19%	SRR28839934	SAMN41119762	NA
AUSMDU00022000	S. flexneri	2018	NA	NA	NA	gyrA_S83L,parC_S80I,gyrA_D87G	NA	dfrA1	sul2	tet(B)	aadA1	70-79%	10-19%	SRR28839742	SAMN41119791	NA
AUSMDU00022004	S. flexneri	2018	NA	NA	NA	NA,NA	blaOXA-1	NA	NA	tet(B)	aadA1	70-79%	70-79%	SRR28839741	SAMN41119792	NA
AUSMDU00022094	S. flexneri	2018	NA	NA	NA	gyrA_D87N,gyrA_S83L,parC_S80I,NA	blaOXA-1	dfrA1	sul2	tet(B)	aadA1,aph(6)-Id	70-79%	10-19%	SRR28839778	SAMN41119693	NA
AUSMDU00022359	S. flexneri	2018	NA	NA	erm(B)*	NA,NA	blaOXA-1,blaTEM-1	dfrA17	sul1	tet(B)	aadA1,aadA5	70-79%	>90%	SRR28839777	SAMN41119694	NA
AUSMDU00022799	S. flexneri	2018	NA	NA	NA	NA,NA	NA	NA	NA	NA	NA	<10%	<10%	SRR28839579	SAMN41119641	NA
AUSMDU00023132	S. flexneri	2018	NA	NA	erm(B)*,mph(A)	NA,NA	blaOXA-1,blaTEM-1	dfrA17	sul1	tet(B)	aadA1,aadA5	70-79%	>90%	SRR28839933	SAMN41119763	NA
AUSMDU00023174	S. flexneri	2018	NA	NA	NA	NA,NA	blaOXA-1	NA	NA	tet(B)	aadA1	70-79%	70-79%	SRR28839740	SAMN41119793	NA
AUSMDU00023728	S. flexneri	2018	NA	NA	erm(B)*	qnrS13,NA	blaOXA-1,blaTEM-1	dfrA17,dfrA5	sul1	tet(B)	aadA1,aadA5	70-79%	>90%	SRR28839776	SAMN41119695	NA
AUSMDU00023729	S. flexneri	2018	NA	NA	erm(B)*	NA,NA	blaOXA-1,blaTEM-1	dfrA17	sul1	tet(B)	aadA1,aadA5	70-79%	>90%	SRR28839775	SAMN41119696	NA
AUSMDU00023730	S. flexneri	2018	NA	NA	NA	gyrA_S83L,qnrS1,NA	blaOXA-1,blaTEM-1	dfrA14	sul3	tet(A)*,tet(B)	aadA1	70-79%	20-29%	SRR28839774	SAMN41119697	NA
AUSMDU00024327	S. flexneri	2018	NA	NA	NA	gyrA_D87N,gyrA_S83L,parC_S80I,parE_S458A,NA	blaOXA-1	dfrA1	NA	tet(B)	NA	70-79%	10-19%	SRR28839773	SAMN41119698	NA
AUSMDU00024495	S. flexneri	2019	NA	NA	erm(B)*,mph(A)	NA,NA	blaOXA-1,blaTEM-1	NA	NA	tet(B)	aadA1	70-79%	>90%	SRR28840091	SAMN41119794	NA
AUSMDU00024496	S. flexneri	2019	NA	NA	erm(B)*,mph(A)	NA,NA	blaOXA-1,blaTEM-1	dfrA17	sul1	tet(B)	aadA1,aadA5	70-79%	>90%	SRR28839611	SAMN41119699	NA
AUSMDU00025481	S. flexneri	2019	NA	NA	NA	qnrS1,NA	blaTEM-1	dfrA14	sul2	NA	aph(3'')-Ib,aph(6)-Id	70-79%	20-29%	SRR28839825	SAMN41119663	NA
AUSMDU00024877	S. flexneri	2019	NA	NA	NA	NA,NA	NA	dfrA1	NA	tet(B)	aadA1	70-79%	10-19%	SRR28839610	SAMN41119700	NA
AUSMDU00025309	S. flexneri	2019	NA	NA	NA	gyrA_D87N,gyrA_S83L,parC_S80I,NA	blaOXA-1	dfrA1	sul2	tet(B)	aph(3'')-Ib,aph(6)-Id	70-79%	10-19%	SRR28839609	SAMN41119701	NA
AUSMDU00025606	S. flexneri	2019	NA	NA	erm(B)*,mph(A)	NA,NA	blaOXA-1,blaTEM-1	dfrA17	sul1	tet(B)	aadA1,aadA5	70-79%	>90%	SRR28839735	SAMN41119855	NA
AUSMDU00025837	S. flexneri	2019	NA	NA	erm(B)*	NA,NA	blaOXA-1,blaTEM-1	dfrA17	sul1	tet(B)	aadA1,aadA5	70-79%	>90%	SRR28839608	SAMN41119702	NA
AUSMDU00025846	S. flexneri	2019	NA	NA	NA	gyrA_D87N,gyrA_S83L,parC_S80I,NA	blaOXA-1	dfrA1	NA	NA	NA	70-79%	10-19%	SRR28839607	SAMN41119703	NA
AUSMDU00029061	S. flexneri	2019	NA	NA	NA	gyrA_S83A,qnrS1,NA	blaTEM-1	dfrA1	sul2	tet(A)	aadA1,aph(3'')-Ib,aph(6)-Id	70-79%	20-29%	SRR28839920	SAMN41119832	NA
AUSMDU00026359	S. flexneri	2019	blaCTX-M-15	NA	NA	gyrA_D87N,gyrA_S83L,parC_S80I,qnrS1,NA	blaOXA-1	dfrA1	NA	tet(B)	NA	70-79%	10-19%	SRR28839919	SAMN41119833	NA
AUSMDU00026703	S. flexneri	2019	NA	NA	NA	gyrA_D87N,gyrA_S83L,parC_S80I,parE_S458A,NA	blaOXA-1	dfrA1	NA	NA	NA	70-79%	10-19%	SRR28869397	SAMN41155821	NA
AUSMDU00026704	S. flexneri	2019	NA	NA	NA	gyrA_D87N,gyrA_S83L,parC_S80I,parE_S458A,NA	blaOXA-1	dfrA1	sul2	tet(B)	aph(3'')-Ib,aph(6)-Id	70-79%	10-19%	SRR28839605	SAMN41119705	NA
AUSMDU00027399	S. flexneri	2019	NA	NA	erm(B)*,mph(A)	NA,NA	blaOXA-1,blaTEM-1	dfrA17	sul1	tet(B)	aadA1,aadA5	70-79%	>90%	SRR28839734	SAMN41119856	NA
AUSMDU00028542	S. flexneri	2019	NA	NA	NA	gyrA_D87N,gyrA_S83L,parC_S80I,NA	blaOXA-1	dfrA1	NA	tet(B)	NA	70-79%	10-19%	SRR28839603	SAMN41119707	NA
AUSMDU00028884	S. flexneri	2019	NA	NA	NA	gyrA_D87N,gyrA_S83L,parC_S80I,NA	blaOXA-1	dfrA1	sul2	tet(B)	aph(3'')-Ib,aph(6)-Id*	70-79%	10-19%	SRR28839602	SAMN41119708	NA
AUSMDU00028914	S. flexneri	2019	NA	NA	NA	gyrA_D87N,gyrA_S83L,parC_S80I,parE_S458A,NA	blaOXA-1	dfrA1	NA	tet(B)	NA	70-79%	10-19%	SRR28840120	SAMN41119709	NA
AUSMDU00029349	S. flexneri	2019	NA	NA	NA	qnrS1,NA	blaTEM-1	dfrA1,dfrA14	sul2	tet(A)	aph(3'')-Ib,aph(6)-Id	70-79%	20-29%	SRR28839927	SAMN41119826	NA
AUSMDU00029558	S. flexneri	2019	NA	NA	NA	NA,NA	blaTEM-1	dfrA5	sul2	tet(A)	aph(3'')-Ib,aph(6)-Id	60-69%	20-29%	SRR28839926	SAMN41119827	NA
AUSMDU00029582	S. flexneri	2019	NA	NA	NA	NA,NA	NA	NA	NA	NA	NA	70-79%	10-19%	SRR28840119	SAMN41119710	NA
AUSMDU00029719	S. flexneri	2019	NA	NA	erm(B)*,mph(A)	NA,NA	blaOXA-1,blaTEM-1	NA	NA	tet(B)	aadA1	70-79%	>90%	SRR28839733	SAMN41119857	NA
AUSMDU00030312	S. flexneri	2019	NA	NA	NA	NA,NA	blaOXA-1	dfrA1	NA	tet(B)*	NA	70-79%	10-19%	SRR28839898	SAMN41119642	NA
AUSMDU00030765	S. flexneri	2019	NA	NA	erm(B)*	NA,NA	blaOXA-1	NA	NA	tet(B)	aadA1	70-79%	80-89%	SRR28840118	SAMN41119711	NA
AUSMDU00030922	S. flexneri	2019	NA	NA	NA	NA,NA	NA	NA	NA	NA	NA	70-79%	10-19%	SRR28839887	SAMN41119643	NA
AUSMDU00030928	S. flexneri	2019	NA	NA	NA	qnrS1,NA	NA	dfrA1	NA	NA	NA	70-79%	10-19%	SRR28839918	SAMN41119834	NA
AUSMDU00031012	S. flexneri	2019	NA	NA	NA	NA,NA	NA	NA	NA	NA	NA	70-79%	10-19%	SRR28840117	SAMN41119712	NA
AUSMDU00031692	S. flexneri	2019	NA	NA	NA	gyrA_D87N,gyrA_S83L,parC_S80I,NA	blaOXA-1	dfrA1	sul2	tet(B)	aph(3'')-Ib,aph(6)-Id	70-79%	10-19%	SRR28840116	SAMN41119713	NA
AUSMDU00032129	S. flexneri	2019	NA	NA	NA	gyrA_D87N,gyrA_S83L,parC_S80I,NA	NA	dfrA1	NA	NA	aadA1	70-79%	10-19%	SRR28840115	SAMN41119714	NA
AUSMDU00032355	S. flexneri	2019	NA	NA	NA	gyrA_D87N,gyrA_S83L,parC_S80I,parE_S458A,NA	blaOXA-1	dfrA1	NA	tet(B)	NA	70-79%	10-19%	SRR28839749	SAMN41119785	NA
AUSMDU00032528	S. flexneri	2019	NA	NA	erm(B)*	NA,NA	blaOXA-1	NA	NA	tet(B)	aadA1	70-79%	80-89%	SRR28840114	SAMN41119715	NA
AUSMDU00032781	S. flexneri	2019	NA	NA	NA	qnrS1,NA	blaTEM-1	dfrA14	sul2	tet(A)	aph(3'')-Ib,aph(6)-Id	60-69%	30-39%	SRR28839915	SAMN41119837	NA
AUSMDU00033772	S. flexneri	2019	NA	NA	NA	qnrS1,NA	blaTEM-1	dfrA14	sul2	tet(A)	aph(3'')-Ib,aph(6)-Id	60-69%	30-39%	SRR28839914	SAMN41119838	NA
AUSMDU00033773	S. flexneri	2019	NA	NA	NA	qnrS1,NA	blaOXA-1,blaTEM-1	dfrA1	NA	tet(B)	NA	70-79%	20-29%	SRR28839876	SAMN41119644	NA
AUSMDU00033821	S. flexneri	2019	NA	NA	NA	gyrA_S83L,NA	NA	NA	NA	NA	NA	70-79%	10-19%	SRR28840039	SAMN41119638	NA
AUSMDU00034263	S. flexneri	2019	NA	NA	erm(B)*,mph(A)	NA,NA	blaOXA-1	NA	NA	tet(B)	aadA1	70-79%	80-89%	SRR28840088	SAMN41119797	NA
AUSMDU00034912	S. flexneri	2019	NA	NA	erm(B)*,mph(A)	qnrS1,NA	blaTEM-40*	dfrA14,dfrA17	sul1,sul2	tet(B)	aadA5,aph(3'')-Ib,aph(6)-Id	10-19%	>90%	SRR28839814	SAMN41119664	NA
AUSMDU00034915	S. flexneri	2019	NA	NA	NA	gyrA_D87N,gyrA_S83L,parC_S80I,NA	NA	dfrA1	NA	NA	aadA1	70-79%	10-19%	SRR28840113	SAMN41119716	NA
AUSMDU00034927	S. flexneri	2019	NA	NA	NA	NA,NA	blaOXA-1	dfrA1	sul2	tet(B)	aph(3'')-Ib,aph(6)-Id	70-79%	10-19%	SRR28839747	SAMN41119787	NA
AUSMDU00035051	S. flexneri	2019	NA	NA	NA	NA,NA	blaOXA-1	dfrA1	sul2	tet(B)	aph(6)-Id	70-79%	10-19%	SRR28839746	SAMN41119788	NA
AUSMDU00035243	S. flexneri	2019	NA	NA	erm(B)*,mph(A)	NA,NA	blaOXA-1	dfrA17	sul1	tet(B)	aadA1,aadA5	70-79%	>90%	SRR28840112	SAMN41119717	NA
AUSMDU00035543	S. flexneri	2019	NA	NA	mph(A)	gyrA_D87N,gyrA_S83L,parC_S80I,NA	blaOXA-1,blaTEM-1	dfrA1	sul2	tet(B)	aph(3'')-Ib	70-79%	>90%	SRR28839771	SAMN41119765	NA
AUSMDU00035701	S. flexneri	2019	NA	NA	NA	NA,NA	blaTEM-1	dfrA1	sul2	tet(A)	aph(3'')-Ib,aph(6)-Id	70-79%	20-29%	SRR28839923	SAMN41119829	NA
AUSMDU00036042	S. flexneri	2019	NA	NA	NA	NA,NA	blaOXA-1	dfrA1	sul2	tet(B)*	aadA1*,aph(3'')-Ib,aph(6)-Id	70-79%	10-19%	SRR28839705	SAMN41119645	NA
AUSMDU00037057	S. flexneri	2019	NA	NA	NA	gyrA_S83L,qnrS1,NA	blaTEM-1	dfrA14	sul2	tet(A)	aph(3'')-Ib,aph(6)-Id	70-79%	20-29%	SRR28839491	SAMN41119672	NA
AUSMDU00037078	S. flexneri	2019	NA	NA	NA	NA,NA	blaOXA-1	NA	NA	tet(B)	aadA1	70-79%	70-79%	SRR28840087	SAMN41119798	NA
AUSMDU00037208	S. flexneri	2019	NA	NA	erm(B)*	NA,NA	blaOXA-1	NA	NA	tet(B)	aadA1	70-79%	80-89%	SRR28839769	SAMN41119767	NA
AUSMDU00037800	S. flexneri	2019	NA	NA	erm(B)*,mph(A)	NA,NA	blaOXA-1	NA	NA	tet(B)	aadA1	70-79%	80-89%	SRR28840085	SAMN41119799	NA
AUSMDU00037928	S. flexneri	2019	NA	NA	erm(B)*,mph(A)	NA,NA	blaOXA-1	NA	NA	tet(B)	aadA1	70-79%	80-89%	SRR28840084	SAMN41119800	NA
AUSMDU00038271	S. flexneri	2019	NA	NA	NA	qnrS1,NA	blaTEM-1	dfrA14	sul2	tet(A)	aph(3'')-Ib,aph(6)-Id	60-69%	30-39%	SRR28839912	SAMN41119839	NA
AUSMDU00038514	S. flexneri	2019	NA	NA	erm(B)*,mph(A)	NA,NA	blaOXA-1,blaTEM-1	dfrA1,dfrA17	sul1,sul2	tet(B)*	aadA5,aph(3'')-Ib,aph(6)-Id	70-79%	>90%	SRR28839694	SAMN41119646	NA
AUSMDU00038686	S. flexneri	2019	NA	NA	NA	gyrA_D87N,gyrA_S83L,parC_S80I,NA	NA	dfrA1	NA	NA	aadA1	70-79%	10-19%	SRR28840108	SAMN41119720	NA
AUSMDU00038901	S. flexneri	2019	NA	NA	NA	qnrS1,NA	blaTEM-1	dfrA14	sul3	tet(A)	NA	70-79%	20-29%	SRR28839917	SAMN41119835	NA
AUSMDU00039405	S. flexneri	2019	NA	NA	NA	gyrA_D87N,gyrA_S83L,parC_S80I,NA	blaOXA-1	dfrA1	sul2	tet(B)	aph(3'')-Ib,aph(6)-Id	70-79%	10-19%	SRR28840107	SAMN41119721	NA
AUSMDU00039318	S. flexneri	2019	NA	NA	NA	gyrA_D87N,gyrA_S83L,parC_S80I,NA	blaOXA-1	dfrA1	sul2	tet(B)	aph(3'')-Ib,aph(6)-Id	70-79%	10-19%	SRR28840106	SAMN41119722	NA
AUSMDU00039756	S. flexneri	2019	blaCTX-M-15	NA	NA	qnrS1,NA	blaOXA-1	dfrA1	NA	tet(B)	NA	70-79%	10-19%	SRR28840105	SAMN41119723	NA
AUSMDU00039771	S. flexneri	2019	NA	NA	erm(B)*,mph(A)	NA,NA	blaOXA-1,blaTEM-1	dfrA17	sul1	tet(B)	aadA1,aadA5	70-79%	>90%	SRR28839732	SAMN41119858	NA
AUSMDU00040432	S. flexneri	2020	NA	NA	erm(B)*	NA,NA	blaOXA-1	NA	NA	tet(B)	aadA1	70-79%	80-89%	SRR28840102	SAMN41119726	NA
AUSMDU00040529	S. flexneri	2020	NA	NA	NA	gyrA_S83L,parC_S80I,gyrA_D87G	NA	dfrA1	sul2	tet(B)	aadA1	70-79%	10-19%	SRR28840083	SAMN41119801	NA
AUSMDU00041403	S. flexneri	2020	NA	NA	NA	NA,NA	blaOXA-1	NA	NA	tet(B)	aadA1	70-79%	10-19%	SRR28839683	SAMN41119647	NA
AUSMDU00041707	S. flexneri	2020	NA	NA	NA	NA,NA	blaTEM-1	dfrA14	sul2	tet(A)	aph(3'')-Ib,aph(6)-Id	70-79%	20-29%	SRR28839925	SAMN41119828	NA
AUSMDU00042027	S. flexneri	2020	NA	NA	NA	NA,NA	NA	NA	NA	NA	NA	70-79%	10-19%	SRR28840101	SAMN41119727	NA
AUSMDU00042028	S. flexneri	2020	NA	NA	NA	NA,NA	NA	NA	NA	NA	NA	70-79%	10-19%	SRR28840100	SAMN41119728	NA
AUSMDU00042029	S. flexneri	2020	NA	NA	NA	NA,NA	NA	NA	NA	NA	NA	70-79%	10-19%	SRR28840098	SAMN41119729	NA
AUSMDU00042034	S. flexneri	2020	NA	NA	NA	gyrA_D87N,gyrA_S83L,parC_S80I,parE_S458A,NA	blaOXA-1	dfrA1	sul2	tet(B)	aph(3'')-Ib,aph(6)-Id	70-79%	10-19%	SRR28840097	SAMN41119730	NA
AUSMDU00042175	S. flexneri	2020	NA	NA	NA	NA,NA	NA	NA	NA	NA	NA	70-79%	10-19%	SRR28840096	SAMN41119731	NA
AUSMDU00042567	S. flexneri	2020	NA	NA	NA	qnrS1,NA	blaOXA-1,blaTEM-1	dfrA1,dfrA14	sul2	tet(B)	aadA1*,aph(3'')-Ib,aph(6)-Id	70-79%	20-29%	SRR28840024	SAMN41119648	NA
AUSMDU00043709	S. flexneri	2020	NA	NA	erm(B)*,mph(A)	NA,NA	blaTEM-40	dfrA17	sul1	tet(B)	aadA5	70-79%	>90%	SRR28839643	SAMN41119665	NA
AUSMDU00052954	S. flexneri	2020	NA	NA	erm(B)*,mph(A)	NA,NA	blaOXA-1,blaTEM-1	dfrA17	sul1	tet(B)	aadA1,aadA5	70-79%	>90%	SRR28839730	SAMN41119859	NA
AUSMDU00045309	S. flexneri	2020	NA	NA	NA	gyrA_D87N,parC_S80R,qnrS1,NA	blaTEM-1	dfrA1,dfrA14	sul2	tet(A)	aadA1,aph(3'')-Ib,aph(6)-Id	70-79%	20-29%	SRR28840012	SAMN41119649	NA
AUSMDU00046587	S. flexneri	2020	NA	NA	NA	NA,NA	NA	NA	NA	NA	NA	70-79%	10-19%	SRR28839601	SAMN41119639	NA
AUSMDU00047163	S. flexneri	2020	NA	NA	NA	NA,NA	blaOXA-1,blaTEM-1	dfrA17	sul1	tet(B)	aadA1,aadA5	70-79%	80-89%	SRR28840095	SAMN41119732	NA
AUSMDU00047083	S. flexneri	2020	NA	NA	NA	gyrA_D87N,gyrA_S83L,parC_S80I,NA	blaOXA-1	dfrA1	NA	tet(B)	NA	70-79%	10-19%	SRR28840094	SAMN41119733	NA
AUSMDU00047844	S. flexneri	2020	NA	NA	NA	NA,NA	blaOXA-1,blaTEM-1	dfrA17	sul1	tet(B)	aadA1,aadA5	70-79%	80-89%	SRR28840093	SAMN41119734	NA
AUSMDU00048294	S. flexneri	2020	NA	NA	NA	NA,NA	blaOXA-1,blaTEM-1	dfrA14	sul2	tet(B)	aadA1,aph(3'')-Ib,aph(6)-Id	70-79%	20-29%	SRR28839621	SAMN41119667	NA
AUSMDU00048456	S. flexneri	2020	NA	NA	NA	NA,NA	blaOXA-1,blaTEM-1	dfrA17	sul1	tet(B)	aadA1,aadA5	70-79%	80-89%	SRR28840092	SAMN41119735	NA
* AbritAMR close matches� (90-<100% identity and 90-<100% sequence coverage compared to the reference protein sequence, marked by an asterisk [*]
